# Creation of genomic chimeras via megabase scale genome expansion

**DOI:** 10.64898/2026.11.04.764350

**Authors:** Charles Sanfiorenzo, Raymond J. Zhang, George Wythes, Megan Wang, Jianyi Huang, Jeongsoo Hur, Mikel Lipschitz, Jie Zhou, Russell Swift, Bryan Gerber, Kaihang Wang

## Abstract

An organism’s physiology is controlled by its genomic content. Building genomic chimeras would enable melding of the diverse functions and properties of life. However, prior arts in genome synthesis are limited to reconstituting pre-existing functions within a singular genome rather than combining diverse genomic functions across multiple distinct genomes. Existing methods are also prohibitively expensive, labor intensive, and time consuming, and thus fundamentally not scalable for creating large synthetic chimeric genomes. To address all these limitations, we invented Additive Conjugative-CAST Engineering (ACE) combining conjugation with CRISPR-associated transposition (CAST) to deliver and integrate up to half a genome per step from a donor cell into a precisely defined position in the recipient’s genome. We have demonstrated ACE’s capability to integrate at least a 2-megabase donor genomic segment in a single step and at least 3 megabase in two consecutive steps. Importantly, we confirmed ACE’s generality through the creation of multiple genomic chimeras across species, genus, and at least order barriers. With ACE, we further demonstrate such chimeric organisms, or what we call genome expanded organisms (GEOs), can be stably forged from at least three starting bacterial strains, and can be stably maintained to express all their acquired genomic parts in a single chimera. ACE offers a new paradigm of creating artificial lifeforms to combine desired properties and potentially create novel functions beyond the constraints of nature. ACE also offers a unique perspective to probe unexplored plasticity in genome architecture and expression patterns of novel, massively expanded genomes.
