## Supplemental Tables for "Creation of genomic chimeras via megabase scale genome expansion"

### Sheet: Table S1 | Strains
Base Strains				Note that all strains of E. coli DH10B, E. coli MDS42 and E. coli Syn61 as well as S. flexneri are built on rpsL K43R background. All S. flexneri strains are built on attenuated multiple deletion strain. rpsL K43R is omitted except in the source strain to avoid redundacy.
ID	Strain	Description	Source	Any genomic modification performed on each strain was done with homologous recombination unless otherwise stated. Recombination for gene deletions or donor strain engineering was done with the pKW20 helper plasmid in the case of E. coli DH10B or E. coli MDS42 or with pCDFkan-pAraRed-recA for E. coli Syn61.
Base 1	E. coli DH10B rpsL K43R	Standard E. coli cloning strain with streptomycin resistance	9
Base 2	E. coli DH10B ∆dif::lux	Derived from (1) E. coli cloning strain for ACE recipients	This Study
Base 3	E. coli DH10B Syn100∆lacZ	Derived from (1) E. coli cloning strain using REXER mediated insertion of Syn100 for ACE donors	This Study
Base 4	E. coli MDS42 rpsL K43R	Minimized E. coli strain with streptomycin resistance	9
Base 5	E. coli MDS42 ∆recA	Derived from (4) minimized E. coli strain with deletion of recA for ACE recipients and donors	This Study
Base 6	E. coli MDS42 ∆recA ∆tus	Derived from (5) minimized E. coli strain with deletion of recA and tus for ACE donors	This Study
Base 7	E. coli Syn61 rpsL K43R pheS*-hygroR	Derived from (4) minimized E. coli with a completely recoded genome	14
Base 8	E. coli Syn61 rpsL K43R ∆pheS*-hygroR	Derived from (7) minimized, recoded E. coli with deletion of pheS*-hygroR for ACE donors	This Study
Base 9	Shigella flexneri CFS100	Derived from Shigella flexneri str. 247T serotype 2a (ATCC 700930) with the virulence plasmid cured (∆pVir)	46
Base 10	Shigella flexneri CFS100 rpsL K43R ∆recA ∆tus ∆oriT ∆higB ∆hok	Derived from (9) avirulent S. flexneri strain with streptomycin resistance, deletion of recA and tus, in addition deletions of genome oriT sequence and deletion of higB toxin of the higA/higB antitoxin-toxin system and deletion of hok toxin of the hok/sok antitoxin-toxin system stabilizing an episome found in S. flexneri CFS100, deletion of these toxins enabled curing of said episome, which share…	This Study
Base 11	Vmax Express	Derived from Vibrio natriegens ATCC 14048 DSM759, fast growing bacterial strain for ACE recipients	SGI-DNA
Base 12	Pseudomonas putida KT2440 (ATCC 47054)	Sourced from American Type Culture Collection (ATCC), for ACE recipients	ATCC
Donor Strains
ID	Strain	Figures	Source
Donor 1	E. coli DH10B-Syn100∆lacZ-1R-10Kb-2L	2	This Study
Donor 2	E. coli DH10B-Syn100∆lacZ-1R-50Kb-2L	2	This Study
Donor 3	E. coli DH10B-Syn100∆lacZ-1R-100Kb-2L	2 Ext 1 Ext 2 Ext 9	This Study
Donor 4	E. coli MDS42-lacZ-1R-200Kb-2L	Ext 3 Ext 9	This Study
Donor 5	E. coli Syn61-1R-100Kbdif-2L	3 Ext 4	This Study
Donor 6	E. coli Syn61-1R-600Kbdif-2L	3 Ext 5	This Study
Donor 7	E. coli Syn61-1R-1Mbdif-2L	3 Ext 5	This Study
Donor 8	E. coli Syn61-1R-2Mbdif-2L Syn Seg. 1	4 5 Ext 7 Ext 10	This Study
Donor 9	E. coli Syn61-1R-1Mb-2L Syn Seg. 2	4 Ext 6	This Study
Donor 10	E. coli Syn61-1R-500Kb-2L Syn Seg. 3	4 Ext 6	This Study
Donor 11	E. coli Syn61-1R-500Kb-2L Syn Seg. 4	4 Ext 6	This Study
Donor 12	E. coli Syn61-1R-1MboriC-2L Syn Seg. 5	4 Ext 7	This Study
Donor 13	S. flexneri 2a-1R-1Mbdif-2L	5 Ext 8 Ext 10	This Study
Donor 14	E. coli MDS42-1R-1Mbdif-2L	5 Ext 9	This Study
Recipient strains
ID	Strain	Figures	Source
Recipient 1	E. coli DH10B ∆dif::lux CAST-TS1	2 3 4 Ext 2 Ext 4 Ext 5 Ext 6 Ext 7	This Study
Recipient 2	E. coli DH10B ∆dif::lux CAST-TS2	2 3 4 Ext 2 Ext 4 Ext 5 Ext 6 Ext 7	This Study
Recipient 3	E. coli DH10B ∆dif::lux CAST-TS3	2 3 4 Ext 2 Ext 4 Ext 5 Ext 6 Ext 7	This Study
Recipient 4	E. coli DH10B ∆dif::lux CAST-luxA*	2	This Study
Recipient 5	E. coli DH10B ∆dif::lux CAST-luxB1	2	This Study
Recipient 6	E. coli DH10B ∆dif::lux CAST-luxB2	2	This Study
Recipient 7	E. coli DH10B ∆dif::lux CAST-NT	2 3 Ext 2	This Study
Recipient 8	E. coli DH10B ∆dif::lux CAST-∆crRNA	2 3 Ext 2	This Study
Recipient 9	E. coli DH10B ∆dif::lux CAST-∆cascade	Ext 2	This Study
Recipient 10	E. coli DH10B ∆dif::lux CAST-∆Qcascade	Ext 2	This Study
Recipient 11	E. coli DH10B ∆dif::lux CAST-∆tns	Ext 2	This Study
Recipient 12	E. coli DH10B ∆dif::lux ∆CAST	2 3 Ext 2	This Study
Recipient 13	E. coli DH10B CAST-TS1	Ext 3	This Study
Recipient 14	E. coli DH10B CAST-TS3	Ext 7	This Study
Recipient 15	E. coli DH10B CAST-dif	5 Ext 8 Ext 10	This Study
Recipient 16	E. coli MDS42 CAST-dif	5 Ext 8	This Study
Recipient 17	P. putida KT2440 CAST-glmS	Ext 9	This Study
Recipient 18	V. natriegens DSM759 CAST-wbfF	Ext 9	This Study
Recipient 19	V. natriegens DSM759 CAST-difch1	5 Ext 9	This Study
Recipient 20	V. natriegens DSM759 CAST-difch2	5 Ext 9	This Study
Recipient 21	E. coli DH10B ∆dif::Syn. Seg 1 CAST-dif	5 Ext 10	This Study

### Sheet: Table S2 | Plasmids
Plasmid	Description	Sequence	Source
CDFtet-pAraRedCas9-tracrRNA (pKW20)	CDF tetR backbone carrying araC and pBAD inducible Cas9 and lambda alpha and beta genes	N/A	9
CDFkan-pAraRed-recA	CDF kanR backbone carrying araC and pBAD inducible recA and lambda alpha and beta genes	CCTAGGCTGCTGCCACCGCTGAGCAATAACTAGCATAACCCCTTGGGGCCTCTAAACGGGTCTTGAGGGGTTTTTTGCTGAAACCTCAGGCATTTGAGAAGCACACGGTCACACTGCTTCCGGTAGTCAATAAACCGGTAAACCAGCAATAGACATAAGCGGCTATTTAACGACCCTGCCCTGAACCGACGACCGGGTCATCGTGGCCGGATCTTGCGGCCCCTCGGCTTGAACGAATTGTTAGACATCACTAGTTTAATTAATTAGAAAAACTCATCGAGCATCAAATGAAACTGCAATTTATTCATATCAGGATTATCAATACCATATTTTTGAAAAAGCCGTTTCTGTAATGAAGGAGAAAACTCACCGAGGCAGTTCCATAGGATGGCAAGATCC…	This Study
pBAD-traRP4min	pMB1 carbR backbone carrying araC and pBAD inducible minimized tra operons for the RP4 family conjugation system	N/A	30
Belo-apraR-pAra-traRP4min (pAra-Trans)	pBelo apraR backbone carrying araC and pBAD inducible minimized tra operons for the RP4 family conjugation system	atcgatgcataatgtgcctgtcaaatggacgaagcagggattctgcaaaccctatgctactccgtcaagccgtcaattgtctgattcgttaccaattatgacaacttgacggctacatcattcactttttcttcacaaccggcacggaactcgctcgggctggccccggtgcattttttaaatacccgcgagaaatagagttgatcgtcaaaaccaacattgcgaccgacggtggcgataggcatccgggtggtgctcaaaagcagcttcgcctggctgatacgttggtcctcgcgccagcttaagacgctaatccctaactgctggcggaaaagatgtgacagacgcgacggcgacaagcaaacatgctgtgcgacgctggcgatatcaaaattgctg…	This Study
pSL1777 (pEffector)	CDF spectR backbone carrying constitutively expressed Type I-F Tn6677 CAST system with empty spacer DNA for crRNA golden gate assembly	N/A	33
CDF-spectR-pAra-CAST-TS1 (pAra-CAST-TS1)	CDF spectR backbone carrying araC and pBAD inducible Type I-F Tn6677 CAST system with constitutive TS1 targeting crRNA	ttgtgttgacagctagctcagtcctaggtataatactagtCAcGTGAACTGCCGAGTAGGTAGCTGATAACaccagacccgcgagcattaattcttgcctccaGTGAACTGCCGAGTAGGTAGCTGATAACtcgagagatccggctgctaacaaacccgcttaaggaagatggccaacttatttacataaggctgctgccaccgctgagcaataactagcataaccccttggggcctctaaacgggtcttgaggggttttttggtttaaacccatctaattgggaattccccctgcctcgcgcgtttcggtgatgacggtgaaaacctctgacacaGCGATCGCTTATGACAACTTGACGGCTACATCATTCACTTTTTCTTCACAACCGGCACGGAAC…	This Study
CDF-spectR-pAra-CAST-TS2 (pAra-CAST-TS2)	As with pAra-CAST-TS1 but with constitutive TS2 targeting crRNA	TTTTCTACTGAACCGCTCTAGATTTCAGTGCAATTTATCTCTTCAAATGTAGCACCTGAAGTCAGCCCCATACGATATAAGTTGTAATTCTCATGTTAGTCATGCCCCGCGCCCACCGGAAGGAGCTGACTGGGTTGAAGGCTCTCAAGGGCATCGGTCGcacgcttgtgttgacagctagctcagtcctaggtataatactagtCAcGTGAACTGCCGAGTAGGTAGCTGATAACTTAGCGGAATGCTGGTACGGGCTGATAAAGAAGTGAACTGCCGAGTAGGTAGCTGATAACtcgagagatccggctgctaacaaacccgcttaaggaagatggccaacttatttacataaggctgctgccaccgctgagcaataactagcataaccccttgggg…	This Study
CDF-spectR-pAra-CAST-TS3 (pAra-CAST-TS3)	As with pAra-CAST-TS1 but with constitutive TS3 targeting crRNA	TAGCTAGCTCACTCGGTCGCTACGCTCCGGGCGTGAGACTGCGGCGGGCGCTGCGGACACATACAAAGTTACCCACAGATTCCGTGGATAAGCAGGGGACTAACATGTGAGGCAAAACAGCAGGGCCGCGCCGGTGGCGTTTTTCCATAGGCTCCGCCCTCCTGCCAGAGTTCACATAAACAGACGCTTTTCCGGTGCATCTGTGGGAGCCGTGAGGCTCAACCATGAATCTGACAGTACGGGCGAAACCCGACAGGACTTAAAGATCCCCACCGTTTCCGGCGGGTCGCTCCCTCTTGCGCTCTCCTGTTCCGACCCTGCCGTTTACCGGATACCTGTTCCGCCTTTCTCCCTTACGGGAAGTGTGGCGCTTTCTCATAGCTCACACACTGGTATCTC…	This Study
CDF-spectR-pAra-CAST-luxA* (pAra-CAST-luxA*)	As with pAra-CAST-TS1 but with constitutive luxA* targeting crRNA	gagatccggctgctaacaaacccgcttaaggaagatggccaacttatttacataaggctgctgccaccgctgagcaataactagcataaccccttggggcctctaaacgggtcttgaggggttttttggtttaaacccatctaattgggaattccccctgcctcgcgcgtttcggtgatgacggtgaaaacctctgacacaGCGATCGCTTATGACAACTTGACGGCTACATCATTCACTTTTTCTTCACAACCGGCACGGAACTCGCTCGGGCTGGCCCCGGTGCATTTTTTAAATACCCGCGAGAAATAGAGTTGATCGTCAAAACCAACATTGCGACCGACGGTGGCGATAGGCATCCGGGTGGTGCTCAAAAGCAGCTTCGCCTGGCTGATACGT…	This Study
CDF-spectR-pAra-CAST-luxB1 (pAra-CAST-luxB1)	As with pAra-CAST-TS1 but with constitutive luxB1 targeting crRNA	gagatccggctgctaacaaacccgcttaaggaagatggccaacttatttacataaggctgctgccaccgctgagcaataactagcataaccccttggggcctctaaacgggtcttgaggggttttttggtttaaacccatctaattgggaattccccctgcctcgcgcgtttcggtgatgacggtgaaaacctctgacacaGCGATCGCTTATGACAACTTGACGGCTACATCATTCACTTTTTCTTCACAACCGGCACGGAACTCGCTCGGGCTGGCCCCGGTGCATTTTTTAAATACCCGCGAGAAATAGAGTTGATCGTCAAAACCAACATTGCGACCGACGGTGGCGATAGGCATCCGGGTGGTGCTCAAAAGCAGCTTCGCCTGGCTGATACGT…	This Study
CDF-spectR-pAra-CAST-luxB2 (pAra-CAST-luxB2)	As with pAra-CAST-TS1 but with constitutive luxB2 targeting crRNA	gagatccggctgctaacaaacccgcttaaggaagatggccaacttatttacataaggctgctgccaccgctgagcaataactagcataaccccttggggcctctaaacgggtcttgaggggttttttggtttaaacccatctaattgggaattccccctgcctcgcgcgtttcggtgatgacggtgaaaacctctgacacaGCGATCGCTTATGACAACTTGACGGCTACATCATTCACTTTTTCTTCACAACCGGCACGGAACTCGCTCGGGCTGGCCCCGGTGCATTTTTTAAATACCCGCGAGAAATAGAGTTGATCGTCAAAACCAACATTGCGACCGACGGTGGCGATAGGCATCCGGGTGGTGCTCAAAAGCAGCTTCGCCTGGCTGATACGT…	This Study
CDF-spectR-pAra-CAST-dif (pAra-CAST-dif)	As with pAra-CAST-TS1 but with constitutive dif targeting crRNA	TAGCTAGCTCACTCGGTCGCTACGCTCCGGGCGTGAGACTGCGGCGGGCGCTGCGGACACATACAAAGTTACCCACAGATTCCGTGGATAAGCAGGGGACTAACATGTGAGGCAAAACAGCAGGGCCGCGCCGGTGGCGTTTTTCCATAGGCTCCGCCCTCCTGCCAGAGTTCACATAAACAGACGCTTTTCCGGTGCATCTGTGGGAGCCGTGAGGCTCAACCATGAATCTGACAGTACGGGCGAAACCCGACAGGACTTAAAGATCCCCACCGTTTCCGGCGGGTCGCTCCCTCTTGCGCTCTCCTGTTCCGACCCTGCCGTTTACCGGATACCTGTTCCGCCTTTCTCCCTTACGGGAAGTGTGGCGCTTTCTCATAGCTCACACACTGGTATCTC…	This Study
pSC101-spectR-cassette1-sC-oriT-RE (pCassette(START))	pSC101 spectR backbone carrying sacB cmR oriT and Tn6677 right trasposon end (R-TE) in consecutive order	atctcaattggtatagtgattaaaatcacctagaccaattgagatgtatgtctgaattagttgttttcaaagcaaatgaactagcgattagtcgctatgacttaacggagcatgaaaccaagctaattttatgctgtgtggcactactcaaccccacgattgaaaaccctacaaggaaagaacggacggtatcgttcacttataaccaatacgctcagatgatgaacatcagtagggaaaatgcttatggtgtattagctaaagcaaccagagagctgatgacgagaactgtggaaatcaggaatcctttggttaaaggctttgagattttccagtggacaaactatgccaagttctcaagcgaaaaattagaattagtttttagtgaagagatattgc…	This Study
pSC101-spectR-cassette2-pHGFP-LE-oriT (pCassette(STOP))	pSC101 spectR backbone carry pheS* hygroR and Tn6677 left transposon end (L-TE) and oriT in consecutive order	gagttatacacagggctgggatctattctttttatctttttttattctttctttattctataaattataaccacttgaatataaacaaaaaaaacacacaaaggtctagcggaatttacagagggtctagcagaatttacaagttttccagcaaaggtctagcagaatttacagatacccacaactcaaaggaaaaggactagtaattatcattgactagcccatctcaattggtatagtgattaaaatcacctagaccaattgagatgtatgtctgaattagttgttttcaaagcaaatgaactagcgattagtcgctatgacttaacggagcatgaaaccaagctaattttatgctgtgtggcactactcaaccccacgattgaaaaccctacaagg…	This Study
CDF-spectR-pAra-CAST-NT (pAra-CAST-NT)	As with pAra-CAST-TS1 but with constitutive NT targeting crRNA	TTTTCTACTGAACCGCTCTAGATTTCAGTGCAATTTATCTCTTCAAATGTAGCACCTGAAGTCAGCCCCATACGATATAAGTTGTAATTCTCATGTTAGTCATGCCCCGCGCCCACCGGAAGGAGCTGACTGGGTTGAAGGCTCTCAAGGGCATCGGTCGcacgcttgtgttgacagctagctcagtcctaggtataatactagtCAcGTGAACTGCCGAGTAGGTAGCTGATAACGTTGTCTGACACTTGTCACAAACCGCTAGGAGGTGAACTGCCGAGTAGGTAGCTGATAACtcgagagatccggctgctaacaaacccgcttaaggaagatggccaacttatttacataaggctgctgccaccgctgagcaataactagcataaccccttgggg…	This Study
CDF-spectR-pAra-CAST-∆crRNA (pAra-CAST-∆crRNA)	As with pAra-CAST-TS1 but with deleted crRNA	TTTTCTACTGAACCGCTCTAGATTTCAGTGCAATTTATCTCTTCAAATGTAGCACCTGAAGTCAGCCCCATACGATATAAGTTGTAATTCTCATGTTAGTCATGCCCCGCGCCCACCGGAAGGAGCTGACTGGGTTGAAGGCTCTCAAGGGCATCGGTCGcacgcttgtgaaacccatctaattgggaattccccctgcctcgcgcgtttcggtgatgacggtgaaaacctctgacacaGCGATCGCTTATGACAACTTGACGGCTACATCATTCACTTTTTCTTCACAACCGGCACGGAACTCGCTCGGGCTGGCCCCGGTGCATTTTTTAAATACCCGCGAGAAATAGAGTTGATCGTCAAAACCAACATTGCGACCGACGGTGGCGATAGGCATCC…	This Study
CDF-spectR-pAra-CAST-∆cascade (pAra-CAST-∆cascade)	As with pAra-CAST-TS1 but with deleted crRNA cas6 cas7 cas8	gtgatgacggtgaaaacctctgacacaGCGATCGCTTATGACAACTTGACGGCTACATCATTCACTTTTTCTTCACAACCGGCACGGAACTCGCTCGGGCTGGCCCCGGTGCATTTTTTAAATACCCGCGAGAAATAGAGTTGATCGTCAAAACCAACATTGCGACCGACGGTGGCGATAGGCATCCGGGTGGTGCTCAAAAGCAGCTTCGCCTGGCTGATACGTTGGTCCTCGCGCCAGCTTAAGACGCTAATCCCTAACTGCTGGCGGAAAAGATGTGACAGACGCGACGGCGACAAGCAAACATGCTGTGCGACGCTGGCGATATCAAAATTGCTGTCTGCCAGGTGATCGCTGATGTACTGACAAGCCTCGCGTACCCGATTATCCATCGGTGGA…	This Study
CDF-spectR-pAra-CAST-∆Qcascade (pAra-CAST-∆Qcascade)	As with pAra-CAST-TS1 but with deleted crRNA tniQ cas6 cas7 cas8	TTTTCTACTGAACCGCTCTAGATTTCAGTGCAATTTATCTCTTCAAATGTAGCACCTGAAGTCAGCCCCATACGATATAAGTTGTAATTCTCATGTTAGTCATGCCCCGCGCCCACCGGAAGGAGCTGACTGGGTTGAAGGCTCTCAAGGGCATCGGTCGcacgcttgtgaaacccatctaattgggaattccccctgcctcgcgcgtttcggtgatgacggtgaaaacctctgacacaGCGATCGCTTATGACAACTTGACGGCTACATCATTCACTTTTTCTTCACAACCGGCACGGAACTCGCTCGGGCTGGCCCCGGTGCATTTTTTAAATACCCGCGAGAAATAGAGTTGATCGTCAAAACCAACATTGCGACCGACGGTGGCGATAGGCATCC…	This Study
CDF-spectR-pAra-CAST-∆tns (pAra-CAST-∆tns)	As with pAra-CAST-TS1 but with constitutive TS2 targeting crRNA and deleted tnsA tnsB and tnsC	TTTTCTACTGAACCGCTCTAGATTTCAGTGCAATTTATCTCTTCAAATGTAGCACCTGAAGTCAGCCCCATACGATATAAGTTGTAATTCTCATGTTAGTCATGCCCCGCGCCCACCGGAAGGAGCTGACTGGGTTGAAGGCTCTCAAGGGCATCGGTCGcacgcttgtgttgacagctagctcagtcctaggtataatactagtCAcGTGAACTGCCGAGTAGGTAGCTGATAACTTAGCGGAATGCTGGTACGGGCTGATAAAGAAGTGAACTGCCGAGTAGGTAGCTGATAACtcgagagatccggctgctaacaaacccgcttaaggaagatggccaacttatttacataaggctgctgccaccgctgagcaataactagcataaccccttgggg…	This Study
CDF-spectR-pAra-∆CAST (pAra-∆CAST)	empty CDF spectR araC and pBAD promoter backbone	TTTTCTACTGAACCGCTCTAGATTTCAGTGCAATTTATCTCTTCAAATGTAGCACCTGAAGTCAGCCCCATACGATATAAGTTGTAATTCTCATGTTAGTCATGCCCCGCGCCCACCGGAAGGAGCTGACTGGGTTGAAGGCTCTCAAGGGCATCGGTCGcacgcttgtgaaacccatctaattgggaattccccctgcctcgcgcgtttcggtgatgacggtgaaaacctctgacacaGCGATCGCTTATGACAACTTGACGGCTACATCATTCACTTTTTCTTCACAACCGGCACGGAACTCGCTCGGGCTGGCCCCGGTGCATTTTTTAAATACCCGCGAGAAATAGAGTTGATCGTCAAAACCAACATTGCGACCGACGGTGGCGATAGGCATCC…	This Study
RSF-carbR-pAra-CAST-wbfF (pAra-CAST-wbfF)	RSF carbR backbone carrying araC and pBAD inducible Type I-F Tn6677 CAST system with constitutive wbfF targeting crRNA	ATGAGTATTCAACATTTCCGTGTCGCCCTTATTCCCTTTTTTGCGGCATTTTGCCTTCCTGTTTTTGCTCACCCAGAAACGCTGGTGAAAGTAAAAGATGCTGAAGATCAGTTGGGTGCACGAGTGGGTTACATCGAACTGGATCTCAACAGCGGTAAGATCCTTGAGAGTTTTCGCCCCGAAGAACGTTTTCCAATGATGAGCACTTTTAAAGTTCTGCTATGTGGCGCGGTATTATCCCGTGTTGACGCCGGGCAAGAGCAACTCGGTCGCCGCATACACTATTCTCAGAATGACTTGGTTGAGTACTCACCAGTCACAGAAAAGCATCTTACGGATGGCATGACAGTAAGAGAATTATGCAGTGCTGCCATAACCATGAGTGATAACACTGCGGCC…	This Study
RSF-carbR-pAra-CAST-difch1 (pAra-CAST-difch1)	As with pAra-CAST-wbfF but with constitutive difch1 targeting crRNA	GCCCTGAGAGAGTTGCAGCAAGCGGTCCACAAGGCTCTCAAGGGCATCGGTCGcacgcttgtgttgacagctagctcagtcctaggtataatactagtCAcGTGAACTGCCGAGTAGGTAGCTGATAACtttaaagaagcaaaagccaaatacggtgtaatGTGAACTGCCGAGTAGGTAGCTGATAACtcgagagatccggctgctaacaaacccgcttaaggaagatggccaacttatttacataaggctgctgccaccgctgagcaataactagcataaccccttggggcctctaaacgggtcttgaggggttttttggtttaaacccatctaattgggaattccccctgcctcgcgcgtttcggtgatgacggtgaaaacctctgacacaGCGAT…	This Study
RSF-carbR-pAra-CAST-difch2 (pAra-CAST-difch2)	As with pAra-CAST-wbfF but with constitutive difch2 targeting crRNA	ATGAGTATTCAACATTTCCGTGTCGCCCTTATTCCCTTTTTTGCGGCATTTTGCCTTCCTGTTTTTGCTCACCCAGAAACGCTGGTGAAAGTAAAAGATGCTGAAGATCAGTTGGGTGCACGAGTGGGTTACATCGAACTGGATCTCAACAGCGGTAAGATCCTTGAGAGTTTTCGCCCCGAAGAACGTTTTCCAATGATGAGCACTTTTAAAGTTCTGCTATGTGGCGCGGTATTATCCCGTGTTGACGCCGGGCAAGAGCAACTCGGTCGCCGCATACACTATTCTCAGAATGACTTGGTTGAGTACTCACCAGTCACAGAAAAGCATCTTACGGATGGCATGACAGTAAGAGAATTATGCAGTGCTGCCATAACCATGAGTGATAACACTGCGGCC…	This Study
RSF-kanR-pAra-CAST-glmS (pAra-CAST-glmS)	RSF kanR backbone carrying araC and pBAD inducible Type I-F Tn6677 CAST system with constitutive glmS targeting crRNA	tagctcagtcctaggtataatactagtCAcGTGAACTGCCGAGTAGGTAGCTGATAACgtgctaaaggggaccgacgttgaccagcctcgGTGAACTGCCGAGTAGGTAGCTGATAACtcgagagatccggctgctaacaaacccgcttaaggaagatggccaacttatttacataaggctgctgccaccgctgagcaataactagcataaccccttggggcctctaaacgggtcttgaggggttttttggtttaaacccatctaattgggaattccccctgcctcgcgcgtttcggtgatgacggtgaaaacctctgacacaGCGATCGCTTATGACAACTTGACGGCTACATCATTCACTTTTTCTTCACAACCGGCACGGAACTCGCTCGGGCTGG…	This Study
CDF-gentR-pAra-Cre-lacI-Bxb1-PhiC31 (pCS20)	CDF gentR backbone carrying araC and pBAD inducible Cre recombinase and carrying lacI and IPTG inducible Bxb1 and PhiC31 integrases	TAAAAGGATTAAGAGATTAATTTCCCTAAAAATGATAAAACAAGCGTTTTGAAAGCGCTTGTTTTTTTGGTTTGCAGTCAGATGCATAATGTGCCTGTCAAATGGACGAAGCAGGGATTCTGCAAACCCTATGCTACTCCGTCAAGCCGTCAATTGTCTGATTCGTTACCAATTATGACAACTTGACGGCTACATCATTCACTTTTTCTTCACAACCGGCACGGAACTCGCTCGGGCTGGCCCCGGTGCATTTTTTAAATACCCGCGAGAAATAGAGTTGATCGTCAAAACCAACATTGCGACCGACGGTGGCGATAGGCATCCGGGTGGTGCTCAAAAGCAGCTTCGCCTGGCTGATACGTTGGTCCTCGCGCCAGCTTAAGACGCTAATCCCTAACT…	This Study

### Sheet: Table S3 | Oligos and gBlocks
Oligos and gBlocks for Plasmid Construction and TnSeq					Strain Construction Oligos						Strain Construction Genotyping Oligos						ACE Genotyping Oligos
Name	Type	Sequence	Description									Cassette(START)		Cassette(STOP)			Figure	Genotype	Forward Primer	Reverse Primer	Expected Size
P5_i5-H503_CSP_VchR_v2	oligonucleotide	AATGATACGGCGACCACCGAGATCTACACTATCCTCTATCGCGGATCCCCGGAAATGACCTC	i5-H503 index for RE TnSeq library amplification		Donor	Forward Primer	Reverse Primer	Forward Primer	Reverse Primer		Donor	Forward Primer	Reverse Primer	Forward Primer	Reverse Primer		1	R+ TS2-Syn100 100Kb Junction
P5_i5-H516_CSP_VchR_v2	oligonucleotide	AATGATACGGCGACCACCGAGATCTACACCCTAGAGTATCGCGGATCCCCGGAAATGACCTC	i5-H516 index for RE TnSeq library amplification		E. coli DH10B-Syn100∆lacZ-1R-10Kb-2L	ctatgaatcaactacttagatggtattagtgacctgtagaagttcctattctctagaaagtatagattcgcggccgcttctagagtttac	ccctataccttgtctgcctccccgcgttgcgtcgcggtgcatggagccgggccacctcgacctgaTGAAATACCGCACAGATGCGTAAGGAGAA	aatgggcagcatagcttaatatgattcatgggctatacccccagatacttaagactcgtcctaccGCTGATAagcgcttttccgctgc	taccttgagctgcagatgtatttggagaattacatcatggcgccacttcttccccaagttctagtGAgccccaactggggtaacctttg		E. coli DH10B-Syn100∆lacZ-1R-10Kb-2L	cggcatgctcgaaaaggtgcaatggtatgata	agaaagtatagattcgcggccgcttctagag	cacggcttttagacggaccacttcc	gggtggccacgtgtcggaaat		1	L+ TS2-Syn100 100Kb Junction
P5_i5-H502_CSP_VchR_v2	oligonucleotide	AATGATACGGCGACCACCGAGATCTACACCTCTCTATATCGCGGATCCCCGGAAATGACCTC	i5-H502 index for RE TnSeq library amplification		E. coli DH10B-Syn100∆lacZ-1R-50Kb-2L	ctatgaatcaactacttagatggtattagtgacctgtagaagttcctattctctagaaagtatagattcgcggccgcttctagagtttac	ccctataccttgtctgcctccccgcgttgcgtcgcggtgcatggagccgggccacctcgacctgaTGAAATACCGCACAGATGCGTAAGGAGAA	gcccacagtacggttgatgtcctatgcgctcctgataatgctagcgaacagtgggaggcaggtagGCTGATAagcgcttttccgctgc	ttacaatgggagatcggaaggtacgaattcggtctaccttcagcgtcgactggtcatgtagcgcaGAgccccaactggggtaacctttg		E. coli DH10B-Syn100∆lacZ-1R-50Kb-2L	cggcatgctcgaaaaggtgcaatggtatgata	agaaagtatagattcgcggccgcttctagag	gggggtagcaccaatagaacttgcg	agcactgtatgtcagtccggatg		1 Ext 1	Syn100 100Kb Internal 1
P5_i5-H504_CSP_VchR_v2	oligonucleotide	AATGATACGGCGACCACCGAGATCTACACAGAGTAGAATCGCGGATCCCCGGAAATGACCTC	i5-H504 index for RE TnSeq library amplification		E. coli DH10B-Syn100∆lacZ-1R-100Kb-2L	ctatgaatcaactacttagatggtattagtgacctgtagaagttcctattctctagaaagtatagattcgcggccgcttctagagtttac	ccctataccttgtctgcctccccgcgttgcgtcgcggtgcatggagccgggccacctcgacctgaTGAAATACCGCACAGATGCGTAAGGAGAA	ctccggttcgcgtggtattcactccccgcgcgtggacgctgggtgtttacttcggtctgattaacGCTGATAagcgcttttccgctgc	tgcgcgctggcaccaatctcaatatagaaagcgggtaaccaggcaatcaggctggcgtaaccgccGAgccccaactggggtaacctttg		E. coli DH10B-Syn100∆lacZ-1R-100Kb-2L	cggcatgctcgaaaaggtgcaatggtatgata	agaaagtatagattcgcggccgcttctagag	acctggtatcaaacactcgcctggt	gccatagcaggcatcagcaaagctc		1 Ext 1	Syn100 100Kb Internal 2
CSP_VchR_read1_v2	oligonucleotide	GCGGATCCCCGGAAATGACCTCGAGGAAAATGT	custom sequencing of RE during TnSeq		E. coli MDS42-lacZ-1R-200Kb-2L						E. coli MDS42-lacZ-1R-200Kb-2L						Ext 1	R+ TS1-Syn100 100Kb Junction
					E. coli Syn61-1R-100Kbdif-2L						E. coli Syn61-1R-100Kbdif-2L						Ext 1	L+ TS1-Syn100 100Kb Junction
full oligo list is compiling					E. coli Syn61-1R-600Kbdif-2L						E. coli Syn61-1R-600Kbdif-2L						Ext 1	R- TS1-Syn100 100Kb Junction
					E. coli Syn61-1R-1Mbdif-2L						E. coli Syn61-1R-1Mbdif-2L						Ext 1	L- TS1-Syn100 100Kb Junction
					E. coli Syn61-1R-2Mbdif-2L Syn Seg. 1						E. coli Syn61-1R-2Mbdif-2L Syn Seg. 1						Ext 1	R+ TS3-Syn100 100Kb Junction
					E. coli Syn61-1R-1Mb-2L Syn Seg. 2						E. coli Syn61-1R-1Mb-2L Syn Seg. 2						Ext 1	L+ TS3-Syn100 100Kb Junction
					E. coli Syn61-1R-500Kb-2L Syn Seg. 3						E. coli Syn61-1R-500Kb-2L Syn Seg. 3						Ext 3	R+ TS1-MDS42 200Kb Junction
					E. coli Syn61-1R-500Kb-2L Syn Seg. 4						E. coli Syn61-1R-500Kb-2L Syn Seg. 4						Ext 3	L+ TS1-MDS42 200Kb Junction
					E. coli Syn61-1R-1MboriC-2L Syn Seg. 5						E. coli Syn61-1R-1MboriC-2L Syn Seg. 5						Ext 3 Ext 9	MDS42 200Kb Internal 1
					S. flexneri 2a-1R-1Mbdif-2L						S. flexneri 2a-1R-1Mbdif-2L						Ext 3 Ext 9	MDS42 200Kb Internal 2
					E. coli MDS42-1R-1Mbdif-2L						E. coli MDS42-1R-1Mbdif-2L						Ext 3 Ext 9	MDS42 200Kb Internal 3
																	Ext 7	R+ TS3-Syn61 1MboriC Syn Seg. 5 Junction
																	Ext 7	L+ TS3-Syn61 1MboriC Syn Seg. 5 Junction
																	Ext 7	Syn61 oriC Internal
																	Ext 7	DH10B oriC Internal
																	Ext 7	R+ TS2-Syn61 2Mbdif Syn Seg. 1 Junction
																	Ext 7	L+ TS2-Syn61 2Mbdif Syn Seg. 1 Junction
																	Ext 7	R- TS2-Syn61 2Mbdif Syn Seg. 1 Junction
																	Ext 7	L- TS2-Syn61 2Mbdif Syn Seg. 1 Junction
																	Ext 7 Ext 9	Syn61 dif Internal
																	Ext 9	R+ wbfF-MDS42 200Kb Junction
																	Ext 9	L+ wbfF-MDS42 200Kb Junction
																	Ext 9	R- wbfF-MDS42 200Kb Junction
																	Ext 9	L- wbfF-MDS42 200Kb Junction
																	Ext 9	R+ difch1-MDS42 1Mbdif Junction
																	Ext 9	L+ difch1-MDS42 1Mbdif Junction
																	Ext 9	R- difch1-MDS42 1Mbdif Junction
																	Ext 9	L- difch1-MDS42 1Mbdif Junction
																	Ext 9	R+ difch2-MDS42 1Mbdif Junction
																	Ext 9	L+ difch2-MDS42 1Mbdif Junction
																	Ext 9	R+ glmS-Syn100 100Kb Junction
																	Ext 9	L+ glmS-Syn100 100Kb Junction
																	Ext 10	R+ dif-S. flexneri 1Mbdif Junction
																	Ext 10	L+ dif-S. flexneri 1Mbdif Junction
																	Ext 10	R+ dif-Syn61 2Mbdif Syn Seg. 1 Junction
																	Ext 10	L+ dif-Syn61 2Mbdif Syn Seg. 1 Junction

### Sheet: Table S4 | crRNA targets
Target Site	crRNA	PAM	Strand	Species/Strain	Forward Primer	Reverse Primer
TS1	accagacccgcgagcattaattcttgcctcca	cc	+	E. coli DH10B, E. coli DH10B ∆dif::lux	tagctcagtcctaggtataatactagtcacGTGAACTGCCGAGTAGGTAGCTGATAACaccagacccgcgagcattaattcttgcctcca	agcgggtttgttagcagccggatctctcgaGTTATCAGCTACCTACTCGGCAGTTCACtggaggcaagaattaatgctcgcgggtctggt
TS2 (luxA1)	ttagcggaatgctggtacgggctgataaagaa	cc	-	E. coli DH10B ∆dif::lux	tagctcagtcctaggtataatactagtcacGTGAACTGCCGAGTAGGTAGCTGATAACTTAGCGGAATGCTGGTACGGGCTGATAAAGAA	agcgggtttgttagcagccggatctctcgaGTTATCAGCTACCTACTCGGCAGTTCACTTCTTTATCAGCCCGTACCAGCATTCCGCTAA
TS3	agctgcaacaatgttgaaaatgccagccaact	cc	+	E. coli DH10B, E. coli DH10B ∆dif::lux	tagctcagtcctaggtataatactagtcacGTGAACTGCCGAGTAGGTAGCTGATAACagctgcaacaatgttgaaaatgccagccaact	agcgggtttgttagcagccggatctctcgaGTTATCAGCTACCTACTCGGCAGTTCACagttggctggcattttcaacattgttgcagct
luxA*	catattcttgagccacttcattataaagctca	cc	+	E. coli DH10B ∆dif::lux	tagctcagtcctaggtataatactagtcacGTGAACTGCCGAGTAGGTAGCTGATAACCATATTCTTGAGCCACTTCATTATAAAGCTCA	agcgggtttgttagcagccggatctctcgaGTTATCAGCTACCTACTCGGCAGTTCACTGAGCTTTATAATGAAGTGGCTCAAGAATATG
luxB1	gcatagcggaggaagcttgcttattggatcag	cc	-	E. coli DH10B ∆dif::lux	tagctcagtcctaggtataatactagtcacGTGAACTGCCGAGTAGGTAGCTGATAACGCATAGCGGAGGAAGCTTGCTTATTGGATCAG	agcgggtttgttagcagccggatctctcgaGTTATCAGCTACCTACTCGGCAGTTCACCTGATCCAATAAGCAAGCTTCCTCCGCTATGC
luxB2	cacttaaagatgagaggaataccttttttggc	cc	+	E. coli DH10B ∆dif::lux	tagctcagtcctaggtataatactagtcacGTGAACTGCCGAGTAGGTAGCTGATAACCACTTAAAGATGAGAGGAATACCTTTTTTGGC	agcgggtttgttagcagccggatctctcgaGTTATCAGCTACCTACTCGGCAGTTCACGCCAAAAAAGGTATTCCTCTCATCTTTAAGTG
dif	ttgttaatgagcatgacaatcatgaccgccaa	ca	-	E. coli DH10B, E. coli MDS42	tagctcagtcctaggtataatactagtcacGTGAACTGCCGAGTAGGTAGCTGATAACttgttaatgagcatgacaatcatgaccgccaa	agcgggtttgttagcagccggatctctcgaGTTATCAGCTACCTACTCGGCAGTTCACttggcggtcatgattgtcatgctcattaacaa
glmS	gtgctaaaggggaccgacgttgaccagcctcg	cc	-	P. putida	tagctcagtcctaggtataatactagtcacGTGAACTGCCGAGTAGGTAGCTGATAACgtgctaaaggggaccgacgttgaccagcctcg	agcgggtttgttagcagccggatctctcgaGTTATCAGCTACCTACTCGGCAGTTCACcgaggctggtcaacgtcggtcccctttagcac
wbfF	aaaaccatgcaggcagttaaagacatcacgca	cc	+	V. natriegens	tagctcagtcctaggtataatactagtcacGTGAACTGCCGAGTAGGTAGCTGATAACaaaaccatgcaggcagttaaagacatcacgca	agcgggtttgttagcagccggatctctcgaGTTATCAGCTACCTACTCGGCAGTTCACtgcgtgatgtctttaactgcctgcatggtttt
chr. 1 dif	tttaaagaagcaaaagccaaatacggtgtaat	cc	+	V. natriegens	tagctcagtcctaggtataatactagtcacGTGAACTGCCGAGTAGGTAGCTGATAACtttaaagaagcaaaagccaaatacggtgtaat	agcgggtttgttagcagccggatctctcgaGTTATCAGCTACCTACTCGGCAGTTCACattacaccgtatttggcttttgcttctttaaa
chr. 2 dif	acaaatttaaaatctgagagggataggagact	cc	-	V. natriegens	tagctcagtcctaggtataatactagtcacGTGAACTGCCGAGTAGGTAGCTGATAACacaaatttaaaatctgagagggataggagact	agcgggtttgttagcagccggatctctcgaGTTATCAGCTACCTACTCGGCAGTTCACagtctcctatccctctcagattttaaatttgt

### Sheet: Table S5 | ACE Transfers
Figure	Donor	Recipient	Chimera	Genome Size (bp)	Genome Size (rounded) (Mb)	Target	Target Sequence	PAM
2	E. coli DH10B-Syn100∆lacZ-1R-10Kb-2L	E. coli DH10B ∆dif::lux CAST-TS1	E. coli DH10B ∆dif::lux TS1-Syn100-10Kb	4707021	4.71	TS1	accagacccgcgagcattaattcttgcctcca	cc
2	E. coli DH10B-Syn100∆lacZ-1R-10Kb-2L	E. coli DH10B ∆dif::lux CAST-TS2	E. coli DH10B ∆dif::lux TS2-Syn100-10Kb	4707021	4.71	TS2	ttagcggaatgctggtacgggctgataaagaa	cc
2	E. coli DH10B-Syn100∆lacZ-1R-10Kb-2L	E. coli DH10B ∆dif::lux CAST-TS3	E. coli DH10B ∆dif::lux TS3-Syn100-10Kb	4707021	4.71	TS3	agctgcaacaatgttgaaaatgccagccaact	cc
2	E. coli DH10B-Syn100∆lacZ-1R-50Kb-2L	E. coli DH10B ∆dif::lux CAST-TS1	E. coli DH10B ∆dif::lux TS1-Syn100-50Kb	4747023	4.75	TS1	accagacccgcgagcattaattcttgcctcca	cc
2	E. coli DH10B-Syn100∆lacZ-1R-50Kb-2L	E. coli DH10B ∆dif::lux CAST-TS2	E. coli DH10B ∆dif::lux TS2-Syn100-50Kb	4747023	4.75	TS2	ttagcggaatgctggtacgggctgataaagaa	cc
2	E. coli DH10B-Syn100∆lacZ-1R-50Kb-2L	E. coli DH10B ∆dif::lux CAST-TS3	E. coli DH10B ∆dif::lux TS3-Syn100-50Kb	4747023	4.75	TS3	agctgcaacaatgttgaaaatgccagccaact	cc
2 Ext 1 Ext 2	E. coli DH10B-Syn100∆lacZ-1R-100Kb-2L	E. coli DH10B ∆dif::lux CAST-TS1	E. coli DH10B ∆dif::lux TS1-Syn100-100Kb	4801035	4.8	TS1	accagacccgcgagcattaattcttgcctcca	cc
2 Ext 1 Ext 2	E. coli DH10B-Syn100∆lacZ-1R-100Kb-2L	E. coli DH10B ∆dif::lux CAST-TS2	E. coli DH10B ∆dif::lux TS2-Syn100-100Kb	4801035	4.8	TS2	ttagcggaatgctggtacgggctgataaagaa	cc
2 Ext 1 Ext 2	E. coli DH10B-Syn100∆lacZ-1R-100Kb-2L	E. coli DH10B ∆dif::lux CAST-TS3	E. coli DH10B ∆dif::lux TS3-Syn100-100Kb	4801035	4.8	TS3	agctgcaacaatgttgaaaatgccagccaact	cc
2	E. coli DH10B-Syn100∆lacZ-1R-100Kb-2L	E. coli DH10B ∆dif::lux CAST-luxA*	E. coli DH10B ∆dif::lux luxA*-Syn100-100Kb	4801035	4.8	luxA*	catattcttgagccacttcattataaagctca	cc
2	E. coli DH10B-Syn100∆lacZ-1R-100Kb-2L	E. coli DH10B ∆dif::lux CAST-luxB1	E. coli DH10B ∆dif::lux luxB1-Syn100-100Kb	4801035	4.8	luxB1	gcatagcggaggaagcttgcttattggatcag	cc
2	E. coli DH10B-Syn100∆lacZ-1R-100Kb-2L	E. coli DH10B ∆dif::lux CAST-luxB2	E. coli DH10B ∆dif::lux luxB2-Syn100-100Kb	4801035	4.8	luxB2	cacttaaagatgagaggaataccttttttggc	cc
Ext 3	E. coli MDS42-lacZ-1R-200Kb-2L	E. coli DH10B CAST-TS1	E. coli DH10B TS1-MDS42-lacZ-200Kb	4900215	4.9	TS1	accagacccgcgagcattaattcttgcctcca	cc
3 Ext 4	E. coli Syn61-1R-100Kbdif-2L	E. coli DH10B ∆dif::lux CAST-TS1	E. coli DH10B ∆dif::lux TS1-Syn61-100Kbdif	4803858	4.8	TS1	accagacccgcgagcattaattcttgcctcca	cc
3 Ext 4	E. coli Syn61-1R-100Kbdif-2L	E. coli DH10B ∆dif::lux CAST-TS2	E. coli DH10B ∆dif::lux TS2-Syn61-100Kbdif	4803858	4.8	TS2	ttagcggaatgctggtacgggctgataaagaa	cc
3 Ext 4	E. coli Syn61-1R-100Kbdif-2L	E. coli DH10B ∆dif::lux CAST-TS3	E. coli DH10B ∆dif::lux TS3-Syn61-100Kbdif	4803858	4.8	TS3	agctgcaacaatgttgaaaatgccagccaact	cc
3 Ext 5	E. coli Syn61-1R-600Kbdif-2L	E. coli DH10B ∆dif::lux CAST-TS1	E. coli DH10B ∆dif::lux TS1-Syn61-600Kbdif	5289866	5.29	TS1	accagacccgcgagcattaattcttgcctcca	cc
3 Ext 5	E. coli Syn61-1R-600Kbdif-2L	E. coli DH10B ∆dif::lux CAST-TS2	E. coli DH10B ∆dif::lux TS2-Syn61-600Kbdif	5289866	5.29	TS2	ttagcggaatgctggtacgggctgataaagaa	cc
3 Ext 5	E. coli Syn61-1R-600Kbdif-2L	E. coli DH10B ∆dif::lux CAST-TS3	E. coli DH10B ∆dif::lux TS3-Syn61-600Kbdif	5289866	5.29	TS3	agctgcaacaatgttgaaaatgccagccaact	cc
3 Ext 5	E. coli Syn61-1R-1Mbdif-2L	E. coli DH10B ∆dif::lux CAST-TS1	E. coli DH10B ∆dif::lux TS1-Syn61-1Mbdif	5630492	5.63	TS1	accagacccgcgagcattaattcttgcctcca	cc
3 Ext 5	E. coli Syn61-1R-1Mbdif-2L	E. coli DH10B ∆dif::lux CAST-TS2	E. coli DH10B ∆dif::lux TS2-Syn61-1Mbdif	5630492	5.63	TS2	ttagcggaatgctggtacgggctgataaagaa	cc
3 Ext 5	E. coli Syn61-1R-1Mbdif-2L	E. coli DH10B ∆dif::lux CAST-TS3	E. coli DH10B ∆dif::lux TS3-Syn61-1Mbdif	5630492	5.63	TS3	agctgcaacaatgttgaaaatgccagccaact	cc
4 Ext 7	E. coli Syn61-1R-2Mbdif-2L Syn Seg. 1	E. coli DH10B ∆dif::lux CAST-TS1	E. coli DH10B ∆dif::lux TS1-Syn61-2Mbdif Syn Seg. 1	6609266	6.61	TS1	accagacccgcgagcattaattcttgcctcca	cc
4 Ext 7	E. coli Syn61-1R-2Mbdif-2L Syn Seg. 1	E. coli DH10B ∆dif::lux CAST-TS2	E. coli DH10B ∆dif::lux TS2-Syn61-2Mbdif Syn Seg. 1	6609266	6.61	TS2	ttagcggaatgctggtacgggctgataaagaa	cc
4 Ext 7	E. coli Syn61-1R-2Mbdif-2L Syn Seg. 1	E. coli DH10B ∆dif::lux CAST-TS3	E. coli DH10B ∆dif::lux TS3-Syn61-2Mbdif Syn Seg. 1	6609266	6.61	TS3	agctgcaacaatgttgaaaatgccagccaact	cc
4	E. coli Syn61-1R-1Mb-2L Syn Seg. 2	E. coli DH10B ∆dif::lux CAST-TS1	E. coli DH10B ∆dif::lux TS1-Syn61-1Mb Syn Seg. 2	5756079	5.76	TS1	accagacccgcgagcattaattcttgcctcca	cc
4 Ext 6	E. coli Syn61-1R-1Mb-2L Syn Seg. 2	E. coli DH10B ∆dif::lux CAST-TS2	E. coli DH10B ∆dif::lux TS2-Syn61-1Mb Syn Seg. 2	5756079	5.76	TS2	ttagcggaatgctggtacgggctgataaagaa	cc
4 Ext 6	E. coli Syn61-1R-1Mb-2L Syn Seg. 2	E. coli DH10B ∆dif::lux CAST-TS3	E. coli DH10B ∆dif::lux TS3-Syn61-1Mb Syn Seg. 2	5756079	5.76	TS3	agctgcaacaatgttgaaaatgccagccaact	cc
4 Ext 6	E. coli Syn61-1R-500Kb-2L Syn Seg. 3	E. coli DH10B ∆dif::lux CAST-TS1	E. coli DH10B ∆dif::lux TS1-Syn61-500Kb Syn Seg. 3	5232612	5.23	TS1	accagacccgcgagcattaattcttgcctcca	cc
4 Ext 6	E. coli Syn61-1R-500Kb-2L Syn Seg. 3	E. coli DH10B ∆dif::lux CAST-TS2	E. coli DH10B ∆dif::lux TS2-Syn61-500Kb Syn Seg. 3	5232612	5.23	TS2	ttagcggaatgctggtacgggctgataaagaa	cc
4	E. coli Syn61-1R-500Kb-2L Syn Seg. 3	E. coli DH10B ∆dif::lux CAST-TS3	E. coli DH10B ∆dif::lux TS3-Syn61-500Kb Syn Seg. 3	5232612	5.23	TS3	agctgcaacaatgttgaaaatgccagccaact	cc
4 Ext 6	E. coli Syn61-1R-500Kb-2L Syn Seg. 4	E. coli DH10B ∆dif::lux CAST-TS1	E. coli DH10B ∆dif::lux TS1-Syn61-500Kb Syn Seg. 4	5255474	5.26	TS1	accagacccgcgagcattaattcttgcctcca	cc
4 Ext 6	E. coli Syn61-1R-500Kb-2L Syn Seg. 4	E. coli DH10B ∆dif::lux CAST-TS2	E. coli DH10B ∆dif::lux TS2-Syn61-500Kb Syn Seg. 4	5255474	5.26	TS2	ttagcggaatgctggtacgggctgataaagaa	cc
4	E. coli Syn61-1R-500Kb-2L Syn Seg. 4	E. coli DH10B ∆dif::lux CAST-TS3	E. coli DH10B ∆dif::lux TS3-Syn61-500Kb Syn Seg. 4	5255474	5.26	TS3	agctgcaacaatgttgaaaatgccagccaact	cc
Ext 7	E. coli Syn61-1R-1MboriC-2L Syn Seg. 5	E. coli DH10B CAST-TS3	E. coli DH10B ∆dif::lux TS3-Syn61-1MboriC Syn Seg. 5	5675263	5.68	TS3	agctgcaacaatgttgaaaatgccagccaact	cc
5 Ext 8	S. flexneri 2a-1R-1Mbdif-2L	E. coli DH10B CAST-dif	E. coli DH10B ∆dif::S. flexneri-1Mbdif	5570081	5.57	dif	ttgttaatgagcatgacaatcatgaccgccaa	ca
5 Ext 8	S. flexneri 2a-1R-1Mbdif-2L	E. coli MDS42 CAST-dif	E. coli MDS42 ∆dif::S. flexneri-1Mbdif	4860139	4.86	dif	ttgttaatgagcatgacaatcatgaccgccaa	ca
Ext 9	E. coli DH10B-Syn100∆lacZ-1R-100Kb-2L	P. putida KT2440 CAST-glmS	P. putida KT2440 ∆glmS::Syn100-100Kb	6292437	6.29	glmS	gtgctaaaggggaccgacgttgaccagcctcg	cc
Ext 9	E. coli MDS42-lacZ-1R-200Kb-2L	V. natriegens DSM759 CAST-wbfF	V. natriegens DSM759 ∆glmS::MDS42-lacZ-200Kb	3462101	3.46	wbfF	aaaaccatgcaggcagttaaagacatcacgca	cc
5 Ext 9	E. coli MDS42-1R-1Mbdif-2L	V. natriegens DSM759 CAST-difch1	V. natriegens DSM759 ∆difch1::MDS42-1Mbdif	4117792	4.12	chr. 1 dif	tttaaagaagcaaaagccaaatacggtgtaat	cc
5 Ext 9	E. coli MDS42-1R-1Mbdif-2L	V. natriegens DSM759 CAST-difch2	V. natriegens DSM759 ∆difch2::MDS42-1Mbdif	2796899	2.8	chr. 2 dif	acaaatttaaaatctgagagggataggagact	cc
5 Ext 10	E. coli Syn61-1R-2Mbdif-2L Syn Seg. 1	E. coli DH10B CAST-dif	E. coli DH10B ∆dif::Syn. Seg 1	6601793	6.6	dif	ttgttaatgagcatgacaatcatgaccgccaa	ca
5 Ext 10	S. flexneri 2a-1R-1Mbdif-2L	E. coli DH10B ∆dif::Syn. Seg 1 CAST-dif	E. coli DH10B ∆dif::Syn. Seg 1-S. flexneri-1Mbdif	7485737	7.49	dif	ttgttaatgagcatgacaatcatgaccgccaa	ca

### Sheet: Table S6 | Chimeric genomes
Chimeric Strain	Size (bp)	Figures
E. coli DH10B ∆dif::lux TS1-Syn100-10Kb	4707021	2
E. coli DH10B ∆dif::lux TS2-Syn100-10Kb	4707021	2
E. coli DH10B ∆dif::lux TS3-Syn100-10Kb	4707021	2
E. coli DH10B ∆dif::lux TS1-Syn100-50Kb	4747023	2
E. coli DH10B ∆dif::lux TS2-Syn100-50Kb	4747023	2
E. coli DH10B ∆dif::lux TS3-Syn100-50Kb	4747023	2
E. coli DH10B ∆dif::lux TS1-Syn100-100Kb	4801035	2 Ext 1 Ext 2
E. coli DH10B ∆dif::lux TS2-Syn100-100Kb	4801035	2 Ext 1 Ext 2
E. coli DH10B ∆dif::lux TS3-Syn100-100Kb	4801035	2 Ext 1 Ext 2
E. coli DH10B ∆dif::lux luxA*-Syn100-100Kb	4801035	2
E. coli DH10B ∆dif::lux luxB1-Syn100-100Kb	4801035	2
E. coli DH10B ∆dif::lux luxB2-Syn100-100Kb	4801035	2
E. coli DH10B TS1-MDS42-lacZ-200Kb	4900215	Ext 3
E. coli DH10B ∆dif::lux TS1-Syn61-100Kbdif	4803858	3 Ext 4
E. coli DH10B ∆dif::lux TS2-Syn61-100Kbdif	4803858	3 Ext 4
E. coli DH10B ∆dif::lux TS3-Syn61-100Kbdif	4803858	3 Ext 4
E. coli DH10B ∆dif::lux TS1-Syn61-600Kbdif	5289866	3 Ext 5
E. coli DH10B ∆dif::lux TS2-Syn61-600Kbdif	5289866	3 Ext 5
E. coli DH10B ∆dif::lux TS3-Syn61-600Kbdif	5289866	3 Ext 5
E. coli DH10B ∆dif::lux TS1-Syn61-1Mbdif	5630492	3 Ext 5
E. coli DH10B ∆dif::lux TS2-Syn61-1Mbdif	5630492	3 Ext 5
E. coli DH10B ∆dif::lux TS3-Syn61-1Mbdif	5630492	3 Ext 5
E. coli DH10B ∆dif::lux TS1-Syn61-2Mbdif Syn Seg. 1	6609266	4 Ext 7
E. coli DH10B ∆dif::lux TS2-Syn61-2Mbdif Syn Seg. 1	6609266	4 Ext 7
E. coli DH10B ∆dif::lux TS3-Syn61-2Mbdif Syn Seg. 1	6609266	4 Ext 7
E. coli DH10B ∆dif::lux TS1-Syn61-1Mb Syn Seg. 2	5756079	4
E. coli DH10B ∆dif::lux TS2-Syn61-1Mb Syn Seg. 2	5756079	4 Ext 6
E. coli DH10B ∆dif::lux TS3-Syn61-1Mb Syn Seg. 2	5756079	4 Ext 6
E. coli DH10B ∆dif::lux TS1-Syn61-500Kb Syn Seg. 3	5232612	4 Ext 6
E. coli DH10B ∆dif::lux TS2-Syn61-500Kb Syn Seg. 3	5232612	4 Ext 6
E. coli DH10B ∆dif::lux TS3-Syn61-500Kb Syn Seg. 3	5232612	4
E. coli DH10B ∆dif::lux TS1-Syn61-500Kb Syn Seg. 4	5255474	4 Ext 6
E. coli DH10B ∆dif::lux TS2-Syn61-500Kb Syn Seg. 4	5255474	4 Ext 6
E. coli DH10B ∆dif::lux TS3-Syn61-500Kb Syn Seg. 4	5255474	4
E. coli DH10B ∆dif::lux TS3-Syn61-1MboriC Syn Seg. 5	5675263	Ext 7
E. coli DH10B ∆dif::S. flexneri-1Mbdif	5570081	5 Ext 8
E. coli MDS42 ∆dif::S. flexneri-1Mbdif	4860139	5 Ext 8
P. putida KT2440 ∆glmS::Syn100-100Kb	6292437	Ext 9
V. natriegens DSM759 ∆glmS::MDS42-lacZ-200Kb	3462101	Ext 9
V. natriegens DSM759 ∆difch1::MDS42-1Mbdif	4117792	5 Ext 9
V. natriegens DSM759 ∆difch2::MDS42-1Mbdif	2796899	5 Ext 9
E. coli DH10B ∆dif::Syn. Seg 1	6601793	5 Ext 10
E. coli DH10B ∆dif::Syn. Seg 1-S. flexneri-1Mbdif	7485737	5 Ext 10

### Sheet: Table S7 | ACE CFU Counts
Figure 2 ACE Efficiencies																		Figure 2 ACE Specifities
Syn100 TS1 ACE		Lengths				Syn100 TS2 ACE		Lengths				Syn100 TS3 ACE		Lengths				Syn100 TS2 ACE		Lengths				Syn100 TS2 ACE		Lengths				Syn100 TS2 ACE		Lengths
10^(-5) dilution		10-kb	50-kb	100-kb		10^(-5) dilution		10-kb	50-kb	100-kb		10^(-5) dilution		10-kb	50-kb	100-kb		10^(-4) dilution	lux+ C.F.U.	10-kb	50-kb	100-kb		10^(-4) dilution	GFP+ (total) C.F.U.	10-kb	50-kb	100-kb		10^(-4) dilution	target specificity (%)	10-kb	50-kb	100-kb
replicate 1	spread 1	214	8	6		replicate 1	spread 1	21	3	2		replicate 1	spread 1	378	129	80		replicate 1	spread 1	24	9	1		replicate 1	spread 1	222	102	33		replicate 1	spread 1	0.891892	0.911765	0.969697
	spread 2	22	12	4			spread 2	41	4	1			spread 2	344	144	48			spread 2	19	3	2			spread 2	225	42	16			spread 2	0.915556	0.928571	0.875
replicate 2	spread 1	42	10	12		replicate 2	spread 1	31	7	1		replicate 2	spread 1	280	81	60		replicate 2	spread 1	18	3	6		replicate 2	spread 1	245	35	41		replicate 2	spread 1	0.926531	0.914286	0.853659
	spread 2	26	12	4			spread 2	21	3	1			spread 2	256	66	64			spread 2	27	3	5			spread 2	269	27	31			spread 2	0.899628	0.888889	0.83871
replicate 3	spread 1	25	19	15		replicate 3	spread 1	16	12	2		replicate 3	spread 1	188	130	78		replicate 3	spread 1	13	1	4		replicate 3	spread 1	132	15	30		replicate 3	spread 1	0.901515	0.933333	0.866667
	spread 2	32	13	11			spread 2	18	5	2			spread 2	192	140	87			spread 2	14	1	3			spread 2	123	26	44			spread 2	0.886179	0.961538	0.931818
																															average	0.90355	0.923064	0.889258
Syn100 ∆crRNA ACE		Lengths				Syn100 NT ACE		Lengths				Syn100 ∆CAST ACE		Lengths
10^(-3) dilution		10-kb	50-kb	100-kb		10^(-4) dilution		10-kb	50-kb	100-kb		no dilution		10-kb	50-kb	100-kb
replicate 1	spread 1	7	11	3		replicate 1	spread 1	10	1	0		replicate 1	spread 1	33	2	1
	spread 2	6	10	2			spread 2	3	3	3			spread 2	48	3	3
replicate 2	spread 1	2	6	2		replicate 2	spread 1	5	2	1		replicate 2	spread 1	50	2	4
	spread 2	5	7	2			spread 2	10	2	2			spread 2	35	2	2
replicate 3	spread 1	3	4	5		replicate 3	spread 1	4	2	1		replicate 3	spread 1	46	0	5
	spread 2	7	10	1			spread 2	9	2	0			spread 2	53	0	1
	Figure 3 ACE Efficiencies																		Figure 3 ACE Specificities
	Syn61 TS1 ACE	Lengths					Syn61 TS2 ACE	Lengths					Syn61 TS3 ACE	Lengths					Syn61 TS2 ACE	Lengths					Syn61 TS2 ACE	Lengths					Syn100 TS2 ACE	Lengths
		100-kb	600-kb	1-Mb				100-kb	600-kb	1-Mb				100-kb	600-kb	1-Mb			lux+ C.F.U.	100-kb	600-kb	1-Mb			GFP+ (total) C.F.U.	100-kb	600-kb	1-Mb			target specificity (%)	100-kb	600-kb	1-Mb
	Dilution	10^(-4) dilution	10^(-1) dilution	10^(-1) dilution			Dilution	10^(-5) dilution	10^(-2) dilution	10^(-2) dilution			Dilution	10^(-5) dilution	10^(-2) dilution	10^(-2) dilution			Dilution	10^(-3) dilution	10^(-3) dilution	10^(-1) dilution			Dilution	10^(-3) dilution	10^(-3) dilution	10^(-1) dilution			Dilution	10^(-3) dilution	10^(-3) dilution	10^(-1) dilution
	replicate 1	11	22	59			replicate 1	4	6	8			replicate 1	87	24	23			replicate 1	2	15	6			replicate 1	42	325	174			replicate 1	0.952381	0.953846	0.965517
	replicate 2	6	2	59			replicate 2	3	8	7			replicate 2	133	7	10			replicate 2	0	7	13			replicate 2	26	139	238			replicate 2	1	0.94964	0.945378
	replicate 3	21	7	102			replicate 3	4	13	6			replicate 3	82	26	14			replicate 3	0	17	15			replicate 3	31	353	156			replicate 3	1	0.951841	0.903846
																															average	0.984127	0.951776	0.938247
	Syn61 ∆crRNA ACE	Lengths					Syn61 NT ACE	Lengths					Syn61 ∆CAST ACE	Lengths
		100-kb	600-kb	1-Mb				100-kb	600-kb	1-Mb				100-kb	600-kb	1-Mb
	Dilution	10^(-2) dilution	no dilution	no dilution			Dilution	10^(-2) dilution	no dilution	no dilution			Dilution	no dilution	no dilution	no dilution
	replicate 1	8	0	0			replicate 1	38	0	3			replicate 1	44	0	0
	replicate 2	12	0	0			replicate 2	50	1	7			replicate 2	32	0	0
	replicate 3	5	0	0			replicate 3	47	0	4			replicate 3	35	0	0
	Extended Figure 2 ACE Efficiencies
		CAST Variants
	Syn100 100-kb control ACE	TS2 crRNA	NT crRNA	∆crRNA	∆cascade	∆Qcascade	∆tns	∆CAST
	Dilution	10^(-4) dilution	10^(-2) dilution	10^(-2) dilution	10^(-2) dilution	10^(-2) dilution	no dilution	no dilution
	replicate 1	17	122	31	81	8	0	0
	replicate 2	24	123	45	134	3	0	2
	replicate 3	23	109	59	77	13	0	0

### Sheet: Table S8 | SRAAccessionsWGS
SRA Accessions will be available upon data upload (pending)

### Sheet: Table S9 | SRAAccessionsTnSeq
SRA Accessions will be available upon data upload (pending)

### Sheet: Table S10 | SRAAccessionsRNASeq
SRA Accessions will be available upon data upload (pending)
